# *LTP2* hypomorphs show genotype-by-environment interaction in early seedling traits in *Arabidopsis thaliana*

**DOI:** 10.1101/2023.05.11.540469

**Authors:** Cristina M Alexandre, Kerry L Bubb, Karla M Schultz, Janne Lempe, Josh T Cuperus, Christine Queitsch

## Abstract

Isogenic individuals can display seemingly stochastic phenotypic differences, limiting the accuracy of genotype-to-phenotype predictions. The extent of this phenotypic variation depends in part on genetic background, raising questions about the genes involved in controlling stochastic phenotypic variation. Focusing on early seedling traits in *Arabidopsis thaliana*, we found that hypomorphs of the cuticle-related gene *LTP2* greatly increased variation in seedling phenotypes, including hypocotyl length, gravitropism and cuticle permeability. Many *ltp2* hypocotyls were significantly shorter than wild-type hypocotyls while others resembled the wild type. Differences in epidermal properties and gene expression between *ltp2* seedlings with long and short hypocotyls suggest a loss of cuticle integrity as the primary determinant of the observed phenotypic variation. We identified environmental conditions that reveal or mask the increased variation in *ltp2* hypomorphs, and found that increased expression of its closest paralog *LTP1* is necessary for *ltp2* phenotypes. Our results illustrate how decreased expression of a single gene can generate starkly increased phenotypic variation in isogenic individuals in response to an environmental challenge.
