## Supplementary material for "*LTP2* hypomorphs show genotype-by-environment interaction in early seedling traits in *Arabidopsis thaliana*": TableS1

TAIR_ID	baseMean	log2FC(Col-L_vs_Col-S)	lfcSE	stat	pvalue	padj
AT1G01220	339.376397299941	2.1057221173245	0.251981883834471	8.35664090323161	6.45E-17	1.29E-12
AT1G04990	521.742131278904	-1.09110352236821	0.230337576463016	-4.73697578624736	2.17E-06	0.002167466816049
AT1G19900	68.222766463558	-1.87392106057276	0.436819004402407	-4.28992567101423	1.79E-05	0.009653027268412
AT1G43800	929.37288821716	-5.65297937882329	0.688175345894835	-8.2144462345897	2.13E-16	2.13E-12
AT1G52100	3959.63157157797	-1.12017917808141	0.189741333861658	-5.90371720954667	3.55E-09	1.42E-05
AT1G73820	120.711976991887	2.13179090528057	0.485722628255951	4.38890589251531	1.14E-05	0.006758869183465
AT1G75310	303.583559982344	-1.99709663167975	0.303222051247947	-6.58625130811052	4.51E-11	3E-07
AT1G77120	1228.11406102726	-1.21047903180427	0.271838984627064	-4.45292654938706	8.47E-06	0.006269313803562
AT2G42940	61.2727312950662	2.47266536951352	0.466101574017324	5.30499253242517	1.13E-07	0.00020469424152
AT2G47780	1143.55349653691	-1.0192124776133	0.178250597418355	-5.71786289849678	1.08E-08	3.08E-05
AT3G10270	307.843048226651	1.31647005791364	0.225821595212366	5.82969071968342	5.55E-09	1.85E-05
AT3G11960	403.351819419553	-1.35487071980341	0.293579861475655	-4.61499883879385	3.93E-06	0.003379438214142
AT3G14210	535.352813020229	-1.50250063600025	0.232968216719596	-6.44938033675505	1.12E-10	5.61E-07
AT3G45140	2877.49203474937	-1.26612828662607	0.266693198220564	-4.74750872940875	2.06E-06	0.002165920606915
AT4G01000	140.146650212081	1.95387289168728	0.413410413101996	4.72623047161907	2.29E-06	0.002176491625935
AT4G23600	176.862419840781	-2.20794040788531	0.441591306545934	-4.99996348468796	5.73E-07	0.000881422045776
AT4G25100	6901.44414006013	-1.00946405805396	0.229231667686554	-4.40368500670805	1.06E-05	0.006758869183465
AT5G04120	77.5697720481686	-2.72033906578918	0.481913448302942	-5.6448706201681	1.65E-08	3.67E-05
AT5G08640	310.71049848239	-2.33932823017452	0.433830862986789	-5.39225866520649	6.96E-08	0.000139036742745
AT5G13930	1690.39752379829	-2.60693737494368	0.542739249339105	-4.80329620184676	1.56E-06	0.001732689706751
AT5G14180	618.49558808845	-1.31261698062408	0.297555833003322	-4.41133002628595	1.03E-05	0.006758869183465
AT5G15960	810.582129158049	-1.12693697739771	0.198578382403781	-5.67502345298715	1.39E-08	3.46E-05
AT5G37478	68.5669731808582	1.49853118136092	0.343997434860657	4.35622777817495	1.32E-05	0.007345033549878
AT5G49330	96.03921485004	-2.08679947013353	0.4132609592366	-5.04959257218101	4.43E-07	0.000737295005001
