## Supplementary material for "*LTP2* hypomorphs show genotype-by-environment interaction in early seedling traits in *Arabidopsis thaliana*": TableS3

TAIR_ID	baseMean	log2FC(Col-L_vs_ltp2-L)	lfcSE	stat	pvalue	padj
AT1G02340	2258.68173083503	1.37019074880925	0.244474932824775	5.60462675243405	2.09E-08	2.94E-06
AT1G02610	161.917411819325	1.01894271489695	0.26386441948558	3.86161467652001	0.000112640119544	0.002806214547605
AT1G03790	349.434071124092	1.26629448869743	0.324108028032729	3.90701364721999	9.34E-05	0.002425500004743
AT1G04310	444.74336428486	1.1791371698307	0.341022949502813	3.45764756169577	0.000544913732589	0.00875142389262
AT1G08630	324.886440192502	3.3898095500583	0.520088303866816	6.51775770548065	7.14E-11	2.21E-08
AT1G09350	256.478279928787	1.01934592815715	0.225411171690923	4.52216241329356	6.12E-06	0.00032750476105
AT1G09500	219.249715327256	-2.09609566867812	0.530572392198312	-3.95063086489178	7.79E-05	0.002129696267167
AT1G09932	79.7257289730525	-2.47815308340543	0.673336983860701	-3.6804054177991	0.000232863422983	0.004717564081066
AT1G10070	2685.69098100519	1.34600702047914	0.324673960348106	4.14571904391714	3.39E-05	0.001155717684653
AT1G10340	78.6805939267786	-1.52967792330466	0.371136073104006	-4.12160938846811	3.76E-05	0.001245985691231
AT1G11410	314.681669180042	1.48779846312185	0.396179216169509	3.7553672742017	0.000173087469037	0.003870388946751
AT1G13340	1947.28703784368	-1.16982296121069	0.335323996561682	-3.48863479263557	0.00048549397053	0.008032186206661
AT1G13480	155.082853155475	-2.21476983797413	0.616581371365819	-3.5920154919181	0.000328130338058	0.006048682853566
AT1G13520	97.728153813107	-1.92659044861101	0.43605329169682	-4.41824539636895	9.95E-06	0.000470653360871
AT1G13650	72.2466516654727	-3.26363244424092	0.630755070700173	-5.17416759031063	2.29E-07	2.36E-05
AT1G14780	635.344426438699	-1.17709829314472	0.280406687828849	-4.19782531671706	2.69E-05	0.000969357876903
AT1G16400	1146.41359604377	-2.01960077348753	0.25062355216618	-8.05830400228466	7.74E-16	7.43E-13
AT1G16780	969.937140660228	1.21805129790086	0.354597070613594	3.43502921722716	0.00059248994529	0.009374420814763
AT1G17420	135.611430166622	-1.1684299955646	0.290676230239331	-4.01969570956167	5.83E-05	0.001729365393616
AT1G17810	65.0855717261104	3.59164776065169	0.579260183170589	6.20040504250224	5.63E-10	1.32E-07
AT1G18590	839.695951538348	-1.45792608551142	0.224636689190559	-6.49015123382034	8.58E-11	2.56E-08
AT1G19530	3987.92637643749	1.6170519164677	0.314640025141957	5.13937130451897	2.76E-07	2.77E-05
AT1G19900	68.222766463558	2.35021383313166	0.529534963897732	4.43825997028131	9.07E-06	0.000437807823694
AT1G20790	41.8678231875879	3.32802726256051	0.6598934555801	5.04327969071144	4.58E-07	4.12E-05
AT1G21270	521.995533345621	-1.11722319660723	0.235083889397673	-4.75244475267852	2.01E-06	0.000134036954975
AT1G21440	1107.53229550115	-1.25754237071545	0.292521466510824	-4.2989746554854	1.72E-05	0.000695338073266
AT1G22370	333.517682912379	1.00311623865485	0.214401834583632	4.6786737650958	2.89E-06	0.000181706975814
AT1G22690	382.833643911668	-1.47970189804375	0.329979359106019	-4.48422562566508	7.32E-06	0.00037383671913
AT1G22960	229.571715916519	1.18692065678631	0.266883432309528	4.44733735067424	8.69E-06	0.000426576061603
AT1G23460	385.334361455053	1.02875730092516	0.24708352036505	4.16360143891928	3.13E-05	0.00109205586295
AT1G24020	2779.34451392807	-1.36210516481617	0.196956006362937	-6.91578383401103	4.65E-12	1.75E-09
AT1G26380	330.924025884922	-2.12778164389133	0.508243588340777	-4.18653907831426	2.83E-05	0.001013124301922
AT1G28330	13337.2279775658	1.26210902252401	0.25268897552862	4.99471344123227	5.89E-07	5.03E-05
AT1G32350	987.812163477393	-1.42590797580486	0.386649087771219	-3.68786070083416	0.000226147389282	0.004630958479025
AT1G33055	501.047335950659	1.03398542763339	0.223307728885208	4.63031634773786	3.65E-06	0.000220534109033
AT1G33811	791.646198200341	-1.01507347794549	0.214777092195956	-4.72617199333051	2.29E-06	0.000151539120078
AT1G34245	72.2868299515942	-1.75380806209776	0.436876987145621	-4.0144207950994	5.96E-05	0.001758282918533
AT1G43800	929.37288821716	-3.95149825110328	0.689826243969664	-5.72825154978745	1.01E-08	1.60E-06
AT1G44130	277.046211339207	-1.20799643994588	0.332517892330377	-3.63287650923055	0.00028027917521	0.005437982219638
AT1G48030	1739.30560617416	-2.87603320217047	0.196174670221865	-14.6605736557008	1.15E-48	7.38E-45
AT1G49570	129.569268480572	1.41650097628198	0.338139981982059	4.18909638540507	2.80E-05	0.001004089147951
AT1G51620	41.2086200984841	-2.27594651590953	0.515928875509968	-4.41135711518352	1.03E-05	0.000477757060118
AT1G52342	566.560173246651	1.10650606940136	0.269999551375749	4.09817743682646	4.16E-05	0.001333086496923
AT1G52830	194.467026863735	1.20382615789915	0.234635091550019	5.13063135589215	2.89E-07	2.86E-05
AT1G53625	259.057772232561	-1.1743200114208	0.312976717681622	-3.75210022048791	0.000175359331126	0.003903015101128
AT1G53885	257.305952550749	1.11339458568682	0.236148891631067	4.71479911676344	2.42E-06	0.000159156259693
AT1G53903	257.305952550749	1.11339458568682	0.236148891631067	4.71479911676344	2.42E-06	0.000159156259693
AT1G53920	168.599731923536	-1.21814803898814	0.238348312960027	-5.11078943190352	3.21E-07	3.11E-05
AT1G54000	191.044777248161	-1.93880885044377	0.454925490719797	-4.26181625341795	2.03E-05	0.000788430620752
AT1G57630	203.098141924292	-1.46112652724395	0.425271478914605	-3.43575010243597	0.000590915760196	0.009364942179743
AT1G59940	129.064061411191	1.18217862871321	0.289360580460222	4.08548609777111	4.40E-05	0.001392179317413
AT1G61810	212.6886727499	-1.21475690698154	0.282246558939423	-4.30388562236559	1.68E-05	0.000682975972165
AT1G62440	1291.31688968101	1.06455535106102	0.147402895922315	7.22207894492157	5.12E-13	2.66E-10
AT1G62560	530.747388829669	-2.46039430528688	0.357745933233034	-6.87749063434969	6.09E-12	2.21E-09
AT1G63530	127.865054406419	-2.43340776389069	0.564023776915193	-4.31437088911339	1.60E-05	0.000664016169616
AT1G64170	580.868826821088	-1.17511113172579	0.315561355354405	-3.72387528379712	0.000196187870405	0.004199940347236
AT1G64780	92.0671345879691	-2.13813716151027	0.424021449144996	-5.04252123523855	4.59E-07	4.12E-05
AT1G64900	1274.30613065052	-1.49436896598986	0.336495150914461	-4.44098217144809	8.95E-06	0.000436563785637
AT1G65060	232.408657345625	-1.41961540791881	0.38621908233333	-3.67567391891215	0.000237222366664	0.004776275910784
AT1G65310	5576.1316786061	1.12162952741217	0.14402839659589	7.78755824491471	6.83E-15	5.25E-12
AT1G65860	269.768070146751	-1.74679994218815	0.352144914350416	-4.96045767240565	7.03E-07	5.77E-05
AT1G66270	96.5446880918529	-2.91621133577061	0.623368508434473	-4.67814991664302	2.89E-06	0.000181706975814
AT1G66920	336.284687450836	-1.20781282318065	0.33588774234248	-3.5958824062985	0.000323293826552	0.005994042297687
AT1G67420	189.681281708878	-1.64183592799138	0.380955087029186	-4.3097886966019	1.63E-05	0.000672117975948
AT1G69490	264.21476844932	1.12500814515848	0.295811426005836	3.80312606699745	0.000142881598064	0.00337573153211
AT1G69526	403.596557041389	1.09343658635418	0.177514556714934	6.15970096531352	7.29E-10	1.63E-07
AT1G69570	849.536357747884	1.05957145064812	0.171226131235391	6.18814104484724	6.09E-10	1.39E-07
AT1G69870	4776.76279526753	-1.13169487146857	0.252661726078377	-4.47909103224252	7.50E-06	0.000379910736304
AT1G70260	383.013238471346	-1.38414959457241	0.254395109079654	-5.44094420517737	5.30E-08	6.65E-06
AT1G70820	400.875928862568	-1.17471120255599	0.317240662312082	-3.70290237699852	0.000213146917715	0.004440483726104
AT1G72900	974.569977035616	-1.11675811741926	0.228857860527756	-4.87970181510901	1.06E-06	8.10E-05
AT1G72910	71.9106796020036	-2.32015784893835	0.470985543914968	-4.92617635278681	8.39E-07	6.63E-05
AT1G72920	120.201914905161	-1.37092838891279	0.396018449591531	-3.4617790921782	0.000536617417168	0.008661636427692
AT1G72930	580.926759209863	-1.41351717114872	0.242838007876888	-5.82082345143159	5.86E-09	1.02E-06
AT1G73300	332.815999668155	1.02442753843317	0.229195445643599	4.4696679532898	7.83E-06	0.000391868819795
AT1G73620	110.282142832218	-1.35521303841217	0.374880504407301	-3.61505339029249	0.000300285730115	0.005682648575411
AT1G74090	1835.38145886843	-1.0396541383731	0.184466291607202	-5.63601148651544	1.74E-08	2.53E-06
AT1G74890	59.1351431216956	-1.55141159291956	0.427746088951195	-3.62694512701102	0.000286794211473	0.005519782779542
AT1G75310	303.583559982344	-1.11686107785155	0.306353568188922	-3.64566041928002	0.000266705976339	0.005222108454156
AT1G76240	449.072552568742	1.5111944087819	0.201514573125774	7.49918174820385	6.42E-14	3.85E-11
AT1G77330	1837.09619509082	1.12226000687806	0.172953112750725	6.48881068995595	8.65E-11	2.56E-08
AT1G77990	323.415578468593	-1.15553815515154	0.260403254443132	-4.4374950598165	9.10E-06	0.000438134047125
AT1G78370	3805.16531875076	-1.82553127856278	0.286158709550933	-6.37943636741852	1.78E-10	4.81E-08
AT1G78690	114.979215870551	-3.44130475448015	0.596564727122169	-5.76853541288137	8.00E-09	1.34E-06
AT2G01530	3423.11817298469	1.0288884473612	0.209539342836628	4.91023992646286	9.10E-07	7.16E-05
AT2G01770	66.9190524853633	1.68263290095874	0.381524084611629	4.41029274120811	1.03E-05	0.000477797697973
AT2G02500	135.850933031952	-1.65694547685876	0.423065338030496	-3.91652382719976	8.98E-05	0.002373753171722
AT2G02930	135.80551673029	-1.26596560755953	0.276028077877422	-4.58636533389809	4.51E-06	0.000265747447162
AT2G05185	144.807818056619	1.20349566419611	0.320883842018116	3.7505648667974	0.000176436652828	0.003922448180008
AT2G05400	36.8126510772938	2.25938737005465	0.512395061931943	4.40946359150264	1.04E-05	0.000478023031121
AT2G05510	15522.4096156347	1.7114496596009	0.164131234725443	10.4273245885453	1.86E-25	5.96E-22
AT2G15080	130.135265436672	-1.41261548215669	0.372603392977447	-3.79120402224087	0.000149918734924	0.003465269627462
AT2G15880	3740.66426602021	1.30641861180544	0.253652492667376	5.15042686183494	2.60E-07	2.64E-05
AT2G16190	54.0665695900848	2.34604649139869	0.522526344970995	4.4898147509269	7.13E-06	0.000367089811634
AT2G16370	214.755036009903	-1.19258455638541	0.331271364544095	-3.60002307481866	0.000318188942436	0.005922260858824
AT2G16660	723.810451707611	-1.00432459333872	0.238493735938696	-4.21111518667676	2.54E-05	0.000936853157389
AT2G17040	128.380284849218	-1.61731053226825	0.452675566548545	-3.57278071047559	0.000353210531656	0.006370392386899
AT2G17280	114.839929592835	-1.24032319130678	0.317259497857321	-3.90949112535184	9.25E-05	0.002407266105485
AT2G20670	6068.47396098799	1.17378402344115	0.236239771945897	4.96861309072872	6.74E-07	5.61E-05
AT2G22510	101.735201057988	-1.44169186641117	0.33490859953442	-4.30473230133645	1.67E-05	0.000681813764037
AT2G24260	682.15971958739	1.30580913495912	0.152596684040333	8.55725760471952	1.16E-17	1.71E-14
AT2G25510	41.5287021002667	-3.086216442833	0.613697348958533	-5.02888997006493	4.93E-07	4.37E-05
AT2G25900	2030.42226963527	1.16395065772061	0.176509854660446	6.59425310818886	4.27E-11	1.39E-08
AT2G28760	778.415006030124	1.02694598100491	0.258749579667073	3.96887980388706	7.22E-05	0.002016038512245
AT2G29120	125.847939935721	-1.48602731870947	0.304451114082251	-4.88100469984814	1.06E-06	8.08E-05
AT2G29350	324.446717564994	-2.27027878672004	0.372768344619786	-6.0903207568112	1.13E-09	2.40E-07
AT2G31790	2151.18228134947	-1.26232798404195	0.154389326849378	-8.17626457607056	2.93E-16	3.31E-13
AT2G31865	1099.71717219427	-1.07205329082625	0.250767828101978	-4.27508304769576	1.91E-05	0.000748978957044
AT2G32870	122.299438091273	-1.39937015339494	0.336793761827463	-4.15497646334622	3.25E-05	0.001120061191706
AT2G33230	113.392271482338	1.57538315391385	0.45285621046951	3.47877122471288	0.000503718413331	0.00826253055787
AT2G33490	259.009955060812	-2.88183080011921	0.545107457941258	-5.2867205504823	1.25E-07	1.39E-05
AT2G33830	30536.7561312095	1.18234501879046	0.230398801677792	5.1317325011262	2.87E-07	2.86E-05
AT2G33850	707.456974209675	-1.00296051872473	0.20806996737051	-4.82030410923629	1.43E-06	0.000103118576785
AT2G35980	287.531680649111	-2.25949937736135	0.321319340258196	-7.03194328590907	2.04E-12	8.89E-10
AT2G36970	225.684332034861	-1.9837276480703	0.288139348944507	-6.8846120994476	5.79E-12	2.14E-09
AT2G37460	330.700561421419	-1.31592462675358	0.234315150298415	-5.61604584713222	1.95E-08	2.80E-06
AT2G37770	290.006962758813	-1.33657091471264	0.295770370806186	-4.51894796314292	6.21E-06	0.000330301047849
AT2G38380	556.038718077488	-1.09632307481219	0.188573222946393	-5.81377916589913	6.11E-09	1.05E-06
AT2G38400	2907.16379196452	1.34367004633067	0.275739086987139	4.87297633792973	1.10E-06	8.31E-05
AT2G38530	74000.0452281498	2.9673353044456	0.108895207913742	27.2494571735065	1.69E-163	3.24E-159
AT2G38540	20160.2173402922	-1.88071064788256	0.109679774989281	-17.1472876204055	6.59E-66	6.32E-62
AT2G38630	96.0686707660127	-1.50901021174359	0.376165406052799	-4.01156030688208	6.03E-05	0.001773011236033
AT2G38870	4280.48927317547	-1.09584340120576	0.181059119068956	-6.05240656665522	1.43E-09	2.89E-07
AT2G38940	347.029990517828	-1.02764917212949	0.291335094983798	-3.52737857478736	0.000419696213647	0.007269183833847
AT2G38995	103.680695760003	-1.56336840605194	0.374222398278153	-4.17764520040812	2.95E-05	0.001045762456994
AT2G39310	62085.0436199834	1.08186716707519	0.223989018464808	4.83000092812658	1.37E-06	0.000100095977481
AT2G39850	448.578651880134	-1.18971533258504	0.242740841222508	-4.90117495924175	9.53E-07	7.44E-05
AT2G39855	34.5425656483501	2.03680934786499	0.569865377459852	3.57419388583313	0.0003513085461	0.006353987338511
AT2G39980	1202.10752822223	1.44634377154373	0.188491240431638	7.67326783054564	1.68E-14	1.19E-11
AT2G40330	116.664971444436	-1.77890660079761	0.501575043802877	-3.5466409718278	0.000390175928616	0.006850547748494
AT2G41280	176.775331928557	2.03872692978413	0.328925855899884	6.19813521258927	5.71E-10	1.32E-07
AT2G41990	136.817871428116	-1.26364533037235	0.360659906454801	-3.50370337194859	0.000458836145909	0.007722560891526
AT2G42540	76.7912383165362	-2.95498074746182	0.698190076587629	-4.23234423769548	2.31E-05	0.000869314515653
AT2G43100	1106.18670459736	-2.18146324199501	0.288110731700548	-7.57161397327728	3.69E-14	2.36E-11
AT2G43510	869.624279270172	-1.25339322399676	0.280831070236162	-4.46315723877251	8.08E-06	0.000400840400511
AT2G43590	153.959001806553	-1.98839737818279	0.438034576677276	-4.53936169438	5.64E-06	0.000309064231577
AT2G43610	102.521078777582	-1.65078526449217	0.482288874168684	-3.42281431919327	0.000619763973812	0.009670533232322
AT2G43620	1287.94423852099	-1.32731187003928	0.307165785074137	-4.32115793664625	1.55E-05	0.000652330808465
AT2G46430	296.690619931556	-1.05784394776315	0.214426413704324	-4.93336585492602	8.08E-07	6.49E-05
AT2G46650	1051.86362328685	-1.77785996922259	0.278030708281289	-6.39447340264261	1.61E-10	4.42E-08
AT2G47270	333.726028608201	1.73080091240392	0.240314069042332	7.20224545862538	5.92E-13	2.99E-10
AT2G47780	1143.55349653691	1.7656065680666	0.185927671421745	9.49620115481155	2.18E-21	5.23E-18
AT3G01420	1074.98285353098	-1.17171122382546	0.287222073470736	-4.07946091909556	4.51E-05	0.001416755009041
AT3G01516	138.373128919753	1.14234196813875	0.254600290595022	4.48680543713836	7.23E-06	0.000370325331786
AT3G01830	91.6811246539392	-1.77635385004665	0.431785935838169	-4.11396875768649	3.89E-05	0.001257619854477
AT3G02020	1044.47637687501	-1.85157485844485	0.26650411792137	-6.94764070771747	3.71E-12	1.43E-09
AT3G02820	74.1107949888135	2.56793210998047	0.49446274198074	5.19337837203615	2.07E-07	2.16E-05
AT3G03190	174.408888862438	-2.95958330268703	0.629053720752591	-4.70481805456333	2.54E-06	0.000163778788989
AT3G03640	16563.6556201015	-1.36488007320453	0.265715793733979	-5.13661628473233	2.80E-07	2.80E-05
AT3G05600	354.467684212603	-1.0678157602458	0.218730772789166	-4.88187257160683	1.05E-06	8.07E-05
AT3G05730	1935.04453193681	-1.30100481478279	0.254684683966883	-5.10829624506185	3.25E-07	3.14E-05
AT3G05950	60.3722474760805	3.54192102545752	0.7978608321848	4.43927171579359	9.03E-06	0.000437807823694
AT3G06850	2384.12590103879	1.02482159178398	0.24408954829113	4.19854761893227	2.69E-05	0.000969357876903
AT3G08770	1699.01858899632	-1.11837029997268	0.23527971878791	-4.75336465775371	2.00E-06	0.00013389317417
AT3G08970	294.866161300953	-4.52827522979682	1.242968409047	-3.64311369205971	0.000269359790289	0.005268699441815
AT3G09220	195.935907528819	-1.85609034124794	0.252314366793036	-7.35626102008856	1.89E-13	1.07E-10
AT3G09440	267.316718611812	-1.0339233649817	0.270445549362168	-3.82303708609794	0.000131817944127	0.003157056197997
AT3G11960	403.351819419553	-1.3637482138373	0.293597986144356	-4.64495084501967	3.40E-06	0.000208081020019
AT3G12020	719.473709927765	-1.05808214493807	0.258759552065359	-4.08905540488341	4.33E-05	0.001375144842892
AT3G13470	6757.66532931467	-1.15982750006633	0.165275959241672	-7.017520911014	2.26E-12	9.64E-10
AT3G14210	535.352813020229	-1.35578013421027	0.233843567085301	-5.7978081292085	6.72E-09	1.13E-06
AT3G14380	64.9875869338266	1.83429323533561	0.405236778975803	4.52647274507416	6.00E-06	0.000322696177585
AT3G14760	83.2187367326106	-1.67822888648087	0.468738811271199	-3.58030708387383	0.000343190643448	0.006266165284554
AT3G15440	17.5721709617713	2.77879587007829	0.781287495888902	3.55668801139168	0.000375559729168	0.006673220423554
AT3G15450	13451.1034009235	1.3434339083006	0.294687672186206	4.55883986708379	5.14E-06	0.000290588631185
AT3G16670	415.217122721723	-2.65940462761279	0.333144159447664	-7.98274426309003	1.43E-15	1.20E-12
AT3G18200	337.704824133378	1.04200303119177	0.194751717052787	5.35041768545402	8.78E-08	1.02E-05
AT3G18320	126.314075237465	1.21383256753756	0.290209146516872	4.18261306408202	2.88E-05	0.001026960249762
AT3G19710	1265.49641236611	-3.12172251726942	0.549048897326557	-5.68569126077803	1.30E-08	1.99E-06
AT3G20960	324.665848531642	1.27188667496295	0.33782821179649	3.76489183126346	0.000166621196171	0.0037652469836
AT3G21080	234.751947349077	-2.00181091000401	0.550431802739541	-3.6368009625186	0.000276045067986	0.005366673750885
AT3G21351	228.547408135385	-1.81818406803824	0.468668245558017	-3.87946929468931	0.000104684614168	0.00263536313098
AT3G22060	264.386380940549	-1.20606217451391	0.321010095426566	-3.75708487582383	0.000171904204368	0.00385290076722
AT3G24715	179.526426081456	2.02245444346832	0.360895566597088	5.60398805266078	2.09E-08	2.94E-06
AT3G25770	691.297327281881	-2.14631229807448	0.277124787920893	-7.74493077352272	9.56E-15	7.07E-12
AT3G26922	95.6515536290176	-2.60411901252389	0.540745244452347	-4.81579642029266	1.47E-06	0.000104689984866
AT3G28510	64.7065801975855	-3.0442651981679	0.686229386849131	-4.4362209729109	9.16E-06	0.000439632081575
AT3G29370	526.726668997654	1.27802830838359	0.152538231119313	8.37841306409234	5.36E-17	7.36E-14
AT3G44540	49.777519149076	-1.49904084737311	0.40193102349284	-3.72959726857166	0.000191786061344	0.004157817907774
AT3G45140	2877.49203474937	-2.76909080417328	0.263452776823991	-10.5107671953796	7.71E-26	2.96E-22
AT3G46090	312.30592086405	-1.58294201143179	0.267046381285359	-5.92759206776256	3.07E-09	5.68E-07
AT3G47010	427.837619908283	1.00280692331889	0.226994219007859	4.41776415144814	9.97E-06	0.000470653360871
AT3G47480	217.674619643732	-1.16983626253531	0.319372888336218	-3.6629166258589	0.000249359718876	0.00496342122297
AT3G47540	295.623698056386	-1.28987181886347	0.239364586950004	-5.38873287523055	7.10E-08	8.47E-06
AT3G48260	465.349795390904	1.0661292111106	0.163872345417233	6.50585190805774	7.73E-11	2.36E-08
AT3G48320	174.239554834314	-1.9382575204181	0.306298708326394	-6.32799769548058	2.48E-10	6.36E-08
AT3G48390	352.441717550912	1.10587309130404	0.271586620645918	4.0718982719912	4.66E-05	0.001451699723789
AT3G48740	5803.87646386047	1.15055078546313	0.200794766570125	5.72998392894522	1.00E-08	1.59E-06
AT3G49580	322.926208730635	-2.09819436743476	0.429677208642482	-4.88318748407385	1.04E-06	8.05E-05
AT3G50120	197.598251393171	1.07420291305257	0.233076380178991	4.60880211125485	4.05E-06	0.000241588660846
AT3G50330	180.350797428078	1.18901770550984	0.237836653629705	4.99930388089405	5.75E-07	4.96E-05
AT3G50770	695.057693684118	-1.48409767088882	0.270499824820427	-5.48650141224323	4.10E-08	5.32E-06
AT3G51410	73.3406283186569	1.27198059444653	0.345664301875671	3.67981474379742	0.000233403452212	0.004717564081066
AT3G53560	958.441284509056	-1.17311204656997	0.277704761411582	-4.22431376619905	2.40E-05	0.000888722071976
AT3G54150	133.377505057317	-1.63517948218323	0.397038611916835	-4.1184394492235	3.81E-05	0.001252449485816
AT3G54600	1493.58836039213	-1.69712096041888	0.242435342889613	-7.0003034218968	2.55E-12	1.07E-09
AT3G56220	31.5112614092096	-2.66902138689758	0.745408990554503	-3.58061335551121	0.00034278858853	0.006264779456212
AT3G57980	247.663731801198	1.48075640993652	0.36876746503258	4.01542042166248	5.93E-05	0.00175582135856
AT3G58990	1588.42727794845	-1.77736077211309	0.240620445401421	-7.3865741921804	1.51E-13	8.77E-11
AT3G61060	5681.33371126841	1.27666365432609	0.309419614446119	4.12599458703158	3.69E-05	0.001226706456097
AT3G61890	891.806205534985	1.01065438821695	0.276367003858537	3.65692855553145	0.000255255487853	0.005054584959471
AT4G04570	576.531498933291	-1.30202013303292	0.186571368155317	-6.9786706604896	2.98E-12	1.17E-09
AT4G04610	3565.56161638163	-1.22749928711439	0.206551414901936	-5.9428268148014	2.80E-09	5.28E-07
AT4G04750	156.16245684738	-1.18495031961576	0.302791771973294	-3.91341651027515	9.10E-05	0.002394405416246
AT4G10270	133.852753037117	-2.04836895555207	0.394416669635288	-5.19341375060583	2.06E-07	2.16E-05
AT4G11650	380.769842740445	-2.79131040471052	0.468456208629267	-5.95853006811048	2.55E-09	4.89E-07
AT4G12030	444.029623757436	-2.10807102877795	0.268997502875854	-7.83676802290188	4.62E-15	3.70E-12
AT4G12410	228.195126507628	1.35411564223147	0.23623709010884	5.7320196485979	9.92E-09	1.59E-06
AT4G12510	880.62120969812	1.11224547244683	0.135685997136988	8.19720159718406	2.46E-16	2.95E-13
AT4G12520	3714.77045997017	1.28418118085026	0.124795918342062	10.2902498568131	7.80E-25	2.14E-21
AT4G12550	107.022993015518	-1.55055630811111	0.437121192708749	-3.54720003050558	0.000389348853109	0.006847561857149
AT4G13770	1970.39496841945	-2.81008602796406	0.561413582915349	-5.00537591800262	5.58E-07	4.86E-05
AT4G14365	802.091654562668	-1.02967736810622	0.26273464761174	-3.91907720381	8.89E-05	0.002354997262595
AT4G14819	117.262962989786	1.21242425082293	0.324829870858211	3.73249001891255	0.000189596211843	0.004128984169028
AT4G15990	48.2020914318458	1.86414859443401	0.504569562207291	3.69453239763237	0.000220291806203	0.004554752436545
AT4G16000	221.586823463449	1.06623053848366	0.272686331768896	3.91009894616684	9.23E-05	0.002405929855484
AT4G16240	145.090593407683	-1.17776329585359	0.295162943163139	-3.99021395854098	6.60E-05	0.001892524627728
AT4G16260	973.322160853306	-1.41854579195256	0.224322472988214	-6.3236900568009	2.55E-10	6.45E-08
AT4G16745	295.205408052101	1.52939399087159	0.199663143323495	7.65987134838232	1.86E-14	1.28E-11
AT4G16990	355.284793289262	-1.43475921428964	0.265097994958975	-5.41218433021974	6.23E-08	7.57E-06
AT4G18250	34.0549574832266	-2.49938257226599	0.652665131340638	-3.82950222441332	0.00012840272263	0.003106246216965
AT4G20760	193.819089191641	1.84958513301818	0.455788155122228	4.05799297816806	4.95E-05	0.001523342382508
AT4G23260	455.496007403622	-1.20359289756236	0.263749619602758	-4.56339197521928	5.03E-06	0.000287357840416
AT4G23600	176.862419840781	-1.69578514946751	0.450173794783202	-3.76695660458018	0.000165249711154	0.003756350830595
AT4G24110	178.51235757313	-1.28099775584783	0.31248095432916	-4.09944266394698	4.14E-05	0.001329360697744
AT4G24770	88.265660331783	-1.2798219747526	0.331511127505304	-3.86057018472818	0.00011312274114	0.002814587580085
AT4G25420	189.739055387189	1.02373087517892	0.22692481993555	4.51132174730677	6.44E-06	0.000337186289497
AT4G26200	84.0782714821984	-1.70184397471742	0.469344072693597	-3.62600504348638	0.000287839734276	0.005528639490145
AT4G26320	182.216994238856	1.01177780867228	0.227529677263268	4.446794900964	8.72E-06	0.000426576061603
AT4G28040	886.357669718439	1.25176476868227	0.281516521324886	4.44650552937765	8.73E-06	0.000426576061603
AT4G28680	42.7498698411215	-3.40890408234366	0.70035255440297	-4.86741150712251	1.13E-06	8.48E-05
AT4G28780	1143.48279293243	-1.19013120935648	0.254069968900598	-4.68426557655109	2.81E-06	0.000178111740187
AT4G30290	6004.57113289687	1.08479735378299	0.14453688530201	7.50533229989223	6.13E-14	3.80E-11
AT4G30650	800.869528198274	-1.0220448859223	0.245171957053904	-4.1686859223365	3.06E-05	0.001075791279702
AT4G31470	88.2540742684492	1.2033787007278	0.329352684983503	3.65376921335278	0.000258418564476	0.005106691138318
AT4G31805	237.566641262506	-1.10679203471038	0.29430195752827	-3.76073623161024	0.000169413998235	0.003801523455726
AT4G32480	2143.20631579824	1.2698951763357	0.201643203990529	6.29773357695377	3.02E-10	7.44E-08
AT4G32800	165.624448001056	-1.16271737171736	0.307114379899644	-3.78594246253562	0.00015312710559	0.003522473585832
AT4G33240	908.46558218234	1.33747089463034	0.267873739448553	4.99291530921871	5.95E-07	5.03E-05
AT4G33980	673.774928528968	1.04522125471133	0.210259534462565	4.97110039448617	6.66E-07	5.56E-05
AT4G34290	1209.46972014834	-1.15675546808075	0.171343314348316	-6.75109777396528	1.47E-11	5.12E-09
AT4G34950	1685.68371148793	-1.03047197821827	0.21658667052507	-4.75778114932052	1.96E-06	0.000131455613836
AT4G35640	203.87834300601	-1.76275795761868	0.335771258261401	-5.24987745153088	1.52E-07	1.65E-05
AT4G36220	1806.04793990847	-1.53665308138749	0.133842219081537	-11.4810789295966	1.64E-30	7.89E-27
AT4G36670	921.446824680093	-1.0154001982142	0.241872199582349	-4.19808560044327	2.69E-05	0.000969357876903
AT4G39940	2216.89621435735	-1.04309482166913	0.205614724359554	-5.07305507870678	3.91E-07	3.62E-05
AT5G01040	289.434235926226	-1.03357045556613	0.263668866600361	-3.91995637897098	8.86E-05	0.002352913514575
AT5G01330	292.897758934806	1.03333116155404	0.216234304099633	4.77875684830247	1.76E-06	0.000121868777199
AT5G03350	109.250549333449	-1.15552645278298	0.298479446782995	-3.87137695823688	0.000108222281166	0.002710213268114
AT5G04950	560.269301467575	-1.89420935419373	0.233377943147901	-8.11648833923129	4.80E-16	5.12E-13
AT5G05880	298.18433091636	1.07322170515848	0.242076436980414	4.43340012165375	9.28E-06	0.000444315473756
AT5G05965	62.2648037988138	1.75077873064282	0.433415617779158	4.03949156150369	5.36E-05	0.001620344382798
AT5G07010	1824.26133659598	1.29964840787446	0.161696552776519	8.03757646998638	9.16E-16	8.00E-13
AT5G07460	1126.42533686453	-1.13872008931986	0.281117130858629	-4.0506961843336	5.11E-05	0.001556929594435
AT5G07690	146.385625499989	-2.02849573461066	0.474025914839684	-4.27929290595156	1.87E-05	0.000742529774957
AT5G08410	155.23992755636	-1.29906525248566	0.283594662810563	-4.58071121512403	4.63E-06	0.000269725342611
AT5G08640	310.71049848239	-2.28573995937694	0.434090024955541	-5.26558968870812	1.40E-07	1.54E-05
AT5G09480	77.8761597506327	-1.3499053700658	0.350812321169456	-3.84794173011312	0.000119114374578	0.002933267829346
AT5G11410	152.618625146228	-1.47847678156348	0.290301393293266	-5.0929028097013	3.53E-07	3.32E-05
AT5G13200	2616.44677606752	-1.18114356264612	0.297870945087795	-3.96528624937885	7.33E-05	0.0020318882002
AT5G13910	196.956974449217	1.2360680040677	0.311136619731728	3.97274999366348	7.10E-05	0.001989333011447
AT5G13930	1690.39752379829	-2.08430934037149	0.542995155289051	-3.83854132043215	0.000123767388612	0.003035020172574
AT5G14200	4060.7840537865	-1.84603181972658	0.260879007631255	-7.07619917941381	1.48E-12	6.78E-10
AT5G15070	162.674739107009	3.12659054743564	0.622205019811241	5.02501659080821	5.03E-07	4.44E-05
AT5G17000	505.645930196778	-1.23752453163164	0.17485973146087	-7.07724140539794	1.47E-12	6.78E-10
AT5G20250	17324.6049684917	1.01672172467447	0.210171387470503	4.83758392096623	1.31E-06	9.78E-05
AT5G20710	2104.89407249375	1.36062148902954	0.277409462250152	4.90474073232083	9.36E-07	7.33E-05
AT5G23010	1623.86788018615	-2.59514976733259	0.541356970263603	-4.7937865583756	1.64E-06	0.000113899543687
AT5G23020	2349.53553824983	-2.36641036985996	0.265955893400437	-8.89775496080836	5.70E-19	1.22E-15
AT5G23940	1783.77608553933	-1.14698115942812	0.237663350728455	-4.82607501708841	1.39E-06	0.000100932658127
AT5G24580	327.063644668595	1.92445492630899	0.238361758723917	8.07367312865815	6.82E-16	6.90E-13
AT5G25250	1389.62257876116	-1.18493057526725	0.297984666338094	-3.97648170903809	6.99E-05	0.001969872663462
AT5G33370	135.178119323101	-2.41287103911483	0.38927730568178	-6.1983347189709	5.71E-10	1.32E-07
AT5G36910	116.391996429884	-1.85016528857448	0.428998745443412	-4.31275221250858	1.61E-05	0.000666021033852
AT5G38000	177.434098855507	-1.33386581121067	0.360080757088091	-3.70435182928798	0.000211931942189	0.004425831546217
AT5G38900	435.433985791341	-1.98217722610763	0.468864825881616	-4.22760914594202	2.36E-05	0.000882265578078
AT5G39670	279.81374653832	-1.51656071040891	0.34683024312401	-4.37263110837385	1.23E-05	0.000547085065388
AT5G40010	346.541393860093	-2.06042408135949	0.385664914560351	-5.34252405020644	9.17E-08	1.06E-05
AT5G40780	669.003378924402	-1.06677650975883	0.295215602452147	-3.6135505742172	0.000302032409312	0.005710077281557
AT5G41750	414.723545446318	-1.25463444295691	0.320878638487496	-3.90999677906512	9.23E-05	0.002405929855484
AT5G42530	473.556252199437	-1.74166177632124	0.243763065176494	-7.14489611073854	9.01E-13	4.44E-10
AT5G42800	81.5232649440976	-2.76755446076874	0.680039229276971	-4.06969824918961	4.71E-05	0.001463104688805
AT5G43840	203.257360274298	1.51561926926683	0.422496557936592	3.58729376795134	0.000334127814372	0.006135685524333
AT5G44260	302.436624193535	1.43311927287584	0.272604505536265	5.25713714839974	1.46E-07	1.60E-05
AT5G44440	2234.13254218956	1.09009672465666	0.156082358449567	6.98411233329028	2.87E-12	1.17E-09
AT5G44550	122.126616338232	-1.43003649695641	0.347379309465355	-4.11664269572461	3.84E-05	0.001255809078239
AT5G44585	121.994414164778	-1.01012271880645	0.290471412439716	-3.47752885670319	0.000506058575034	0.008286056551268
AT5G45630	90.235140267362	-1.69866527402981	0.389546144445171	-4.36062658622693	1.30E-05	0.000564874297095
AT5G46690	114.298051265443	-2.10466837320641	0.369218939655902	-5.7003261402784	1.20E-08	1.87E-06
AT5G46900	196.805834314363	2.39569290383787	0.560182928086382	4.27662605146091	1.90E-05	0.000745329859256
AT5G47240	198.658392122519	1.4950415981153	0.359722356358064	4.15609864577656	3.24E-05	0.001118375755517
AT5G50200	489.809113751028	-1.19806703989083	0.278726595820994	-4.29835924469965	1.72E-05	0.000695803195417
AT5G51210	289.107932936613	1.30805454406851	0.228264085509469	5.73044393360887	1.00E-08	1.59E-06
AT5G51780	428.319976881367	1.27716099946772	0.183017367478258	6.9783595790134	2.99E-12	1.17E-09
AT5G52050	94.9314854809184	-1.67733476658593	0.409600844868321	-4.09504713576742	4.22E-05	0.001348677556418
AT5G52250	701.723424153537	1.04678238976241	0.286178305558356	3.65779784641625	0.000254391559943	0.005042676040641
AT5G53190	165.866245596952	1.25058971509906	0.302597843533888	4.13284410917821	3.58E-05	0.001205299496399
AT5G53250	1183.57606719437	1.42761086638334	0.161628042170894	8.83269293625354	1.02E-18	1.96E-15
AT5G53870	1511.89518349659	1.10914774082383	0.319713503563963	3.46919266299282	0.00052202495407	0.008475955467261
AT5G55450	165.882478177804	-1.54528014898537	0.316291183322455	-4.88562511529123	1.03E-06	8.00E-05
AT5G56100	2562.31876778086	1.00286377610839	0.227135337505478	4.41526971154014	1.01E-05	0.000473785407478
AT5G56540	343.317994582026	1.03206773527284	0.223096056351089	4.62611375634836	3.73E-06	0.000223647573691
AT5G57240	2125.85729108439	1.00038963281906	0.152378728546697	6.56515277663892	5.20E-11	1.64E-08
AT5G59310	3119.84033171005	-3.64838336821719	0.661379637509214	-5.51632248908836	3.46E-08	4.55E-06
AT5G59320	3452.95832679389	-2.36333713020039	0.308969431745581	-7.64909692472901	2.02E-14	1.34E-11
AT5G60660	4193.54197750284	1.17649330592691	0.265717803222472	4.4276043669603	9.53E-06	0.0004552844082
AT5G62280	1732.05918048201	1.1494386734492	0.23089736657781	4.97813678209212	6.42E-07	5.38E-05
AT5G62520	381.485547698517	-1.12047690326167	0.315081433667547	-3.55615019970971	0.000376328977699	0.006680708875833
AT5G63160	1644.12127175433	1.0876774258499	0.126706818084674	8.58420598268867	9.15E-18	1.46E-14
AT5G65800	416.840195359856	1.12129550585735	0.194802785938846	5.75605477330986	8.61E-09	1.41E-06
AT5G66170	2598.28190024838	1.02250273681624	0.279772741729068	3.65476182739214	0.00025742083907	0.00509221367338
AT5G67020	327.175061276821	1.38470402385185	0.216196571619298	6.40483802994888	1.51E-10	4.19E-08
