## Supplementary material for "*LTP2* hypomorphs show genotype-by-environment interaction in early seedling traits in *Arabidopsis thaliana*": TableS5

Table S5. 45 auxin-related genes downregulated in ltp2-S relative to Col-S but not ltp2-L
Gene	Primary_Gene_Symbol	baseMean	log2FC_ColS_vs_ltp2S	padj
AT5G47370	(HAT2)	1458.839091	1.030203516	1.89E-10
AT5G43700	AUXIN INDUCIBLE 2-11 (ATAUX2-11)	3796.613872	1.031154858	2.20E-18
AT4G14550	INDOLE-3-ACETIC ACID INDUCIBLE 14 (IAA14)	278.8980736	1.03911661	0.000114751
AT4G32880	HOMEOBOX GENE 8 (HB-8)	2325.357992	1.042929745	1.02E-14
AT5G19530	ACAULIS 5 (ACL5)	1912.934179	1.04550103	6.30E-09
AT2G46690	SMALL AUXIN UPREGULATED RNA 32 (SAUR32)	1006.604469	1.051350208	2.46E-08
AT1G64625	LONESOME HIGHWAY LIKE 3 (LHL3)	181.9597648	1.054042043	0.007532366
AT1G75500	WALLS ARE THIN 1 (WAT1)	12846.57426	1.118187385	2.38E-25
AT3G03820	SMALL AUXIN UP RNA 29 (SAUR29)	315.6813591	1.124612534	7.94E-08
AT1G22530	PATELLIN 2 (PATL2)	10858.12059	1.146194757	5.52E-27
AT2G47260	WRKY DNA-BINDING PROTEIN 23 (WRKY23)	222.310434	1.252175434	9.28E-06
AT3G01220	HOMEOBOX PROTEIN 20 (HB20)	704.438928	1.256236879	5.81E-14
AT1G29510	SMALL AUXIN UPREGULATED RNA 67 (SAUR67)	238.1783512	1.263510795	3.02E-08
AT4G14560	INDOLE-3-ACETIC ACID INDUCIBLE 1 (IAA1)	587.6766126	1.310911583	1.80E-13
AT1G78100	AUXIN UP-REGULATED F-BOX PROTEIN 1 (AUF1)	3015.526727	1.321885569	4.08E-25
AT4G38850	SMALL AUXIN UPREGULATED 15 (SAUR15)	145.0882201	1.341271718	0.000161984
AT2G21050	LIKE AUXIN RESISTANT 2 (LAX2)	1455.775181	1.355496692	9.29E-18
AT2G01200	INDOLE-3-ACETIC ACID INDUCIBLE 32 (IAA32)	393.6845237	1.378923825	9.82E-14
AT1G04250	AUXIN RESISTANT 3 (AXR3)	8136.613651	1.406477126	3.43E-22
AT1G29500	SMALL AUXIN UPREGULATED RNA 66 (SAUR66)	304.5811363	1.409773415	2.14E-07
AT1G29430	SMALL AUXIN UPREGULATED RNA 62 (SAUR62)	155.0435196	1.432444429	1.16E-06
AT5G18060	SMALL AUXIN UP RNA 23 (SAUR23)	231.6253225	1.440771529	4.55E-10
AT2G21200	SMALL AUXIN UPREGULATED RNA 7 (SAUR7)	84.32410697	1.441365971	0.00068076
AT2G46990	INDOLE-3-ACETIC ACID INDUCIBLE 20 (IAA20)	217.4046086	1.557653322	1.83E-10
AT5G18080	SMALL AUXIN UP RNA 24 (SAUR24)	220.2550393	1.571715938	2.94E-07
AT4G16515	ROOT MERISTEM GROWTH FACTOR 6 (RGF6)	861.0614664	1.579250273	2.42E-24
AT3G59900	AUXIN-REGULATED GENE INVOLVED IN ORGAN SIZE (ARGOS)	716.5025996	1.594132946	1.53E-16
AT1G04240	SHORT HYPOCOTYL 2 (SHY2)	3981.473798	1.623440111	4.23E-20
AT1G53700	WAG 1 (WAG1)	604.3502333	1.694146054	2.06E-20
AT3G15540	INDOLE-3-ACETIC ACID INDUCIBLE 19 (IAA19)	2010.865567	1.737357208	1.51E-52
AT3G03840	SMALL AUXIN UP RNA 27 (SAUR27)	185.5055359	1.756666049	7.17E-11
AT5G18030	SMALL AUXIN UP RNA 21 (SAUR21)	266.2640321	1.771041916	1.72E-17
AT2G37030	SMALL AUXIN UPREGULATED RNA 46 (SAUR46)	61.55893966	1.774637434	0.002401424
AT3G03830	SMALL AUXIN UP RNA 28 (SAUR28)	127.1880386	1.798092524	3.50E-08
AT4G38825	SMALL AUXIN UPREGULATED RNA 13 (SAUR13)	77.18828681	1.931550757	0.001421656
AT5G18050	SMALL AUXIN UP RNA 22 (SAUR22)	195.4364853	1.945353547	7.97E-14
AT5G18020	SMALL AUXIN UP RNA 20 (SAUR20)	237.2304532	1.976493359	5.25E-09
AT1G29460	SMALL AUXIN UPREGULATED RNA 65 (SAUR65)	72.09890347	2.013101661	4.22E-05
AT5G18010	SMALL AUXIN UP RNA 19 (SAUR19)	214.2756327	2.019434495	1.17E-14
AT3G42800		329.3866701	2.092470232	2.08E-25
AT1G29490	SMALL AUXIN UPREGULATED 68 (SAUR68)	48.82916892	2.152786984	1.49E-05
AT3G14370	(WAG2)	1592.217458	2.169337063	1.11E-41
AT1G15580	INDOLE-3-ACETIC ACID INDUCIBLE 5 (IAA5)	73.90819127	2.20933512	7.71E-07
AT4G13790	SMALL AUXIN UPREGULATED RNA 25 (SAUR25)	48.87750863	2.50919597	5.25E-06
AT5G66260	SMALL AUXIN UPREGULATED RNA 11 (SAUR11)	20.89462516	3.793053639	3.62E-05
