## Supplementary material for "*LTP2* hypomorphs show genotype-by-environment interaction in early seedling traits in *Arabidopsis thaliana*": TableS6

Table S6. Cuticle-related genes present in our RNA-seq dataset of dark-grown 7d old shoots. Shown are (1) the list of all genes involved in cutin and/or wax biosynthesis and/or deposition from Li-Beisson et al., 2013 (224) and (2) the overlap with genes expressed in our dataset (160) and their respective counts across 8 samples.
Cuticle_genes_in_dataset	TAIRID	ColL1	ColL2	ColS1	ColS2	ltp2L1	ltp2L2	ltp2S1	ltp2S2
At1g01600	AT1G01120	16039	13487	17362	15321	14827	12621	10216	8785
At1g02390	AT1G01600	886	718	960	1008	697	599	479	605
At1g63710	AT1G02190	25	7	23	10	7	12	14	14
At2g26910	AT1G02205	9853	8858	11927	11645	8904	7464	10294	8139
At2g33510	AT1G02390	213	214	213	189	327	396	533	484
At2g38110	AT1G04220	2618	2169	3282	2929	2503	1842	2259	1923
At2g45970	AT1G07720	6228	6316	6902	6364	7700	5982	4820	4256
At3g01140	AT1G09330	1880	1936	1923	1928	1730	1694	1605	1576
At3g04290	AT1G09430	4877	5266	4679	4661	4461	4394	4551	4231
At3g10570	AT1G10670	12101	10839	12113	12396	10939	10504	11194	11907
At3g48720	AT1G16060	126	146	91	122	212	129	130	120
At4g00360	AT1G17840	9156	7761	9937	9036	9774	8372	8219	7449
At4g00400	AT1G18280	12	30	28	28	33	15	12	10
At4g01950	AT1G19440	1514	1318	1447	1447	1350	1181	1094	1314
At5g15310	AT1G24470	38	61	46	37	62	57	55	68
At5g23940	AT1G25450	2723	2060	2814	2396	2961	2544	2106	2557
At5g33370	AT1G27950	10897	9064	12019	11313	10258	9987	9092	9645
At1g64670	AT1G31770	4878	5425	4499	4642	4490	4570	2152	3020
At1g72970	AT1G36160	16147	13748	17025	16193	14415	13536	14692	14449
At1g15360	AT1G48750	2057	2433	1606	1609	2934	2461	1331	1685
At1g51460	AT1G49430	1516	1115	1880	1659	1924	1781	1841	2234
At5g11190	AT1G51460	147	124	116	146	209	275	206	308
At1g49430	AT1G51500	10328	9188	11585	10498	11126	9062	9298	7837
At1g64400	AT1G53270	39	36	42	40	42	27	50	40
At2g47240	AT1G53390	1648	1554	1680	1598	1684	1794	1524	1631
At5g25390	AT1G54570	1339	1242	1326	1071	1487	1455	1861	1456
At1g17840	AT1G55260	4354	3213	4789	4104	4250	3715	3219	3260
At1g16060	AT1G60810	1487	1378	1389	1435	1105	1099	698	951
At1g79700	AT1G62790	4696	4592	4760	5023	4546	4804	4401	4708
At1g02190	AT1G63710	25	24	28	46	45	48	28	55
At1g02205	AT1G64400	275	426	303	359	501	652	719	831
At1g07720	AT1G64670	2341	1555	2501	2447	2122	1624	1617	1888
At1g09330	AT1G67730	5583	4993	6453	5847	5544	4833	4728	4971
At1g09430	AT1G68530	26627	24968	29064	25947	30554	24974	21819	18184
At1g10670	AT1G71960	1199	1102	994	976	908	806	699	657
At1g18280	AT1G72970	4460	2754	4901	3823	5122	4841	3704	4798
At1g24470	AT1G73550	1	10	8	5	10	17	5	16
At1g31770	AT1G73780	10	9	11	5	5	2	3	2
At1g32280	AT1G73890	100	87	118	98	88	79	78	62
At1g34490	AT1G79700	1019	982	1041	1215	616	561	833	632
At1g34500	AT2G01320	1742	1685	1720	1835	1545	1698	2445	2006
At1g34520	AT2G13610	609	519	676	663	718	670	719	788
At1g36150	AT2G13820	79	157	27	142	25	59	63	82
At1g36160	AT2G15050	2192	1995	2526	2322	2502	2397	2306	2021
At1g47620	AT2G15090	2667	2270	2661	3280	3242	3566	2316	2923
At1g47630	AT2G16280	5598	4285	5784	4541	5506	4903	4147	3567
At1g48750	AT2G18370	50	87	135	85	155	104	123	99
At1g51500	AT2G21910	25	47	58	101	19	22	30	32
At1g53270	AT2G23180	692	600	665	611	546	514	375	323
At1g53390	AT2G26250	19676	14972	21425	19118	18958	16750	14063	15132
At1g54570	AT2G26640	1639	1404	1611	1704	1315	1321	1178	1106
At1g55260	AT2G26910	7506	5888	8033	7670	7657	7200	6842	6911
At1g57750	AT2G27130	311	281	340	364	336	281	300	388
At1g60810	AT2G28070	649	682	795	813	678	793	799	743
At1g62790	AT2G28630	477	510	423	457	465	698	409	708
At1g65340	AT2G33510	374	359	327	355	395	305	347	346
At1g66850	AT2G37360	447	474	447	493	533	516	454	468
At1g71160	AT2G37870	700	709	939	703	861	831	1666	1350
At1g71960	AT2G38110	111	98	134	105	226	218	146	241
At1g72110	AT2G38530	114167	110902	140798	139792	13156	15620	27793	29772
At1g73550	AT2G38540	6768	6200	9330	9444	23403	24352	37701	44085
At1g73560	AT2G38995	68	41	62	69	133	188	119	149
At1g73780	AT2G39350	1533	1898	1419	1803	1675	2235	2520	2088
At1g73890	AT2G43790	3582	3570	3387	3514	2838	2674	2558	2603
At2g01320	AT2G44290	698	574	831	477	938	1039	1474	1056
At2g13610	AT2G44300	1655	1451	1243	1233	1403	1388	952	976
At2g13820	AT2G45970	2980	2382	3124	2866	2798	2420	1882	2215
At2g15050	AT2G46720	168	67	146	151	228	232	204	277
At2g15090	AT2G47240	1272	1041	773	1053	1568	1605	2229	2457
At2g15325	AT2G48130	181	161	254	261	311	184	152	184
At2g16280	AT2G48140	78	99	154	99	162	121	144	184
At2g18370	AT3G01140	207	223	245	169	266	264	239	223
At2g21910	AT3G04290	3254	2358	3399	3015	4133	3605	2230	3025
At2g23180	AT3G06650	6034	5719	6145	6447	5695	5412	5557	5717
At2g26250	AT3G08770	945	892	944	1367	1782	2206	2220	3236
At2g26640	AT3G10280	36	46	29	54	76	58	46	20
At2g27130	AT3G10570	100	77	93	96	159	166	131	182
At2g28070	AT3G18280	869	1069	1089	855	646	454	568	659
At2g28630	AT3G21090	1679	1436	2037	2076	1059	1094	1218	1087
At2g37360	AT3G22600	1363	1539	1599	1592	1932	1723	1499	1555
At2g37700	AT3G22620	1207	1433	1324	1498	1537	1282	721	755
At2g37870	AT3G23840	110	95	138	113	154	166	265	241
At2g38530	AT3G25620	190	141	138	163	140	135	124	85
At2g38540	AT3G26840	429	408	374	387	357	453	869	822
At2g38995	AT3G27670	1872	1934	1890	1990	1627	1717	2068	1882
At2g39350	AT3G28910	2740	2659	2782	2642	2255	2046	1457	1793
At2g43790	AT3G43720	9230	7552	9984	8555	9164	8230	7076	6502
At2g44290	AT3G44540	31	31	46	36	88	88	38	40
At2g44300	AT3G44550	2	5	7	2	5	13	11	7
At2g46720	AT3G47600	660	659	696	718	678	580	511	483
At3g06650	AT3G48720	433	328	751	541	532	423	1159	1244
At3g07450	AT3G49190	9	4	9	15	16	13	7	5
At3g08770	AT3G49210	692	537	884	657	539	618	760	702
At3g10280	AT3G51600	8311	5642	10623	9215	6605	6360	9169	10065
At3g13220	AT3G52310	3	3	4	12	5	2	8	5
At3g18280	AT3G53510	495	542	486	503	488	435	312	386
At3g21090	AT3G53980	1182	1479	1414	1266	1815	1775	2716	2703
At3g22570	AT3G54010	2852	2673	2838	2884	2653	2516	2868	3102
At3g22580	AT3G55090	37	26	28	46	49	43	34	76
At3g22600	AT3G55110	170	131	199	183	234	320	341	436
At3g22620	AT3G55130	964	747	1545	1330	836	860	1219	1072
At3g23840	AT3G55360	4877	4269	5413	5229	4605	4331	4391	4767
At3g25620	AT3G58550	82	118	147	102	247	182	133	115
At3g26840	AT3G60500	631	703	697	743	757	748	740	826
At3g27670	AT3G61150	2599	2353	2734	2576	2497	2626	2246	2335
At3g28910	AT4G00360	18346	14161	19596	15916	15805	14832	12694	12491
At3g43720	AT4G00400	2953	2495	3045	3106	2873	2663	1983	2003
At3g44560	AT4G13840	925	805	1021	1110	1328	1539	1630	2115
At3g47600	AT4G22490	2006	1447	1540	1580	2303	3173	2961	3009
At3g49190	AT4G22520	78	43	58	59	84	137	65	84
At3g49200	AT4G24510	6589	5808	7553	6947	5623	4896	4263	4354
At3g49210	AT4G25750	21	12	16	10	9	30	21	33
At3g51590	AT4G30880	2	4	2	4	1	2	2	4
At3g51600	AT4G33355	8	5	5	4	9	11	9	8
At3g52130	AT4G33550	1241	1243	1347	1071	1447	1118	1403	1297
At3g52160	AT4G33790	283	280	341	392	137	156	554	689
At3g52310	AT4G34100	8676	8363	8018	8732	7550	7430	7159	6963
At3g53510	AT4G34250	1960	1329	2905	2395	1460	1230	1486	1462
At3g53980	AT4G34510	22	28	23	39	30	33	45	51
At3g54010	AT4G39480	31	18	56	40	47	47	172	99
At3g55090	AT4G39510	795	605	919	728	1055	1099	1389	1580
At3g55100	AT5G01870	152	133	156	114	261	292	218	382
At3g55110	AT5G04530	5302	3890	5964	5628	4357	3837	2844	2911
At3g55130	AT5G05960	5077	5128	4063	3807	4846	3802	2309	2539
At3g56700	AT5G06530	2929	2469	3246	2091	2910	2368	2737	1828
At3g57310	AT5G10480	4937	4075	5929	5114	4571	3855	3972	4160
At3g58550	AT5G11190	15	23	23	31	34	29	45	40
At3g60500	AT5G12420	315	373	417	256	554	733	914	1297
At3g61150	AT5G13580	35	49	58	44	77	60	74	129
At4g08530	AT5G13900	5	22	11	23	18	19	18	16
At4g08670	AT5G15310	617	381	637	533	470	451	374	432
At4g12360	AT5G16350	133	39	196	136	17	77	15	87
At4g13840	AT5G22500	4840	4674	5907	8215	2740	3204	4218	4383
At4g14815	AT5G23940	1129	1000	1022	1429	2081	2634	1998	2977
At4g22490	AT5G33370	39	54	65	119	242	256	126	180
At4g22520	AT5G37300	391	389	646	330	362	225	651	366
At4g22630	AT5G39500	1161	1270	1270	1582	1258	1307	1258	1317
At4g22640	AT5G43760	10914	9589	11482	10194	10785	9830	8307	7498
At4g24510	AT5G48485	1183	223	1031	37	2190	1361	947	611
At4g25750	AT5G48490	1305	781	1333	665	1572	1250	1078	879
At4g27420	AT5G49070	23	30	32	18	22	19	20	19
At4g28395	AT5G49460	5477	4905	5726	5931	4260	3935	3703	4048
At4g30880	AT5G52320	162	54	223	124	139	174	254	281
At4g32170	AT5G52860	128	109	138	146	218	267	149	272
At4g33355	AT5G53390	4	5	8	13	8	6	6	19
At4g33550	AT5G55340	56	45	63	83	115	115	84	118
At4g34100	AT5G55350	11	5	7	4	15	7	3	12
At4g34250	AT5G55370	22	35	30	40	76	35	23	32
At4g34510	AT5G55380	266	284	284	267	251	152	182	171
At4g34520	AT5G55450	74	88	96	122	230	242	184	291
At4g39480	AT5G55460	45	34	45	55	45	41	47	40
At4g39490	AT5G57800	8232	6363	9390	7317	9125	7588	9791	8025
At4g39500	AT5G59310	89	258	284	146	1638	2712	11433	8401
At4g39510	AT5G59320	666	1054	1548	789	3960	4891	8317	6399
At5g01870	AT5G59770	747	700	846	694	781	777	982	937
At5g02900	AT5G60740	8	12	13	7	8	15	10	24
At5g04530	AT5G61590	1741	1893	1656	1988	1820	1759	1571	1393
At5g05960	AT5G62470	1404	1377	1524	1515	1297	1188	1075	976
At5g06530	AT5G63560	77	103	161	103	176	145	120	109
At5g07230	AT5G64080	543	566	475	558	535	690	504	649
At5g09370
At5g12420
At5g16350
At5g19410
At5g22420
At5g22490
At5g28280
At5g37300
At5g38160
At5g38170
At5g38180
At5g39500
At5g48485
At5g48490
At5g49070
At5g49460
At5g51420
At5g52160
At5g52320
At5g52860
At5g53380
At5g53390
At5g55320
At5g55330
At5g55340
At5g55350
At5g55360
At5g55370
At5g55380
At5g55410
At5g55450
At5g55460
At5g56480
At5g57800
At5g59310
At5g59320
At5g59770
At5g60740
At5g61590
At5g62065
At5g62080
At5g62470
At5g63560
At5g64080
At1g01120
At1g04220
At1g19440
At1g25450
At1g67730
At1g68530
At3g11980
At3g44540
At3g44550
At3g55360
At4g28110
At4g33790
At5g10480
At5g22500
At5g43760
At1g27950
At2g48130
At2g48140
At5g13580
At5g13900
