## Supplementary material for "*LTP2* hypomorphs show genotype-by-environment interaction in early seedling traits in *Arabidopsis thaliana*": TableS7

Table S7. List of primers used in genotyping and qRT-PCR.
Target	Sequence (5�-3�)	Used for
LTP2-F	CCAGCACCAACTGCAACA	qRT-PCR
LTP2-R	TCGAAACATCCGCTAGTAGCTT	qRT-PCR
LTP1-F	ATCAGCACCAGCACCAACT	qRT-PCR
LTP1-R	TAGCATCATCTCACCGTTGC	qRT-PCR
UBC21-F	GACCAAGATATTCCATCCTA	qRT-PCR
UBC21-R	GTTAAGAGGACTGTCCG	qRT-PCR
PP2A-F	TAACGTGGCCAAAATGATGC	qRT-PCR
PP2A-R	GTTCTCCACAACCGCTTGGT	qRT-PCR
AP2M-F	TGCACTTAGCGTGGACTCTGTTTG	qRT-PCR
AP2M-R	TCGATTGCTTGGTTTGGAAGAT	qRT-PCR
CA249-F	TAGTTATGGGACGATGGAGTGA	genotyping
CA340-F	CTCCAAATGTTTGTTCAAGCTAG	genotyping
CA103-R	GAGGGAAGGAGTAGTTGGTCG	genotyping
